# Synergy of culture-dependent molecular identification and whole-community metabarcode sequencing for characterizing the microbiota of arable crop residues

**DOI:** 10.1101/2021.03.23.436452

**Authors:** Valérie Laval, Lydie Kerdraon, Matthieu Barret, Anne-Lise Liabot, Coralie Marais, Benjamin Boudier, Marie-Hélène Balesdent, Marion Fischer-Le Saux, Frédéric Suffert

**Author notes:** equal contributions (Valérie Laval, Lydie Kerdraon).

## Abstract

This study is the first to compare culture-dependent (strain isolation plus molecular identification) and culture-independent (whole-community metabarcode sequencing) approaches for characterizing the microbiota of crop residues. We investigated the diversity of fungal and bacterial communities in wheat and oilseed rape residues, using two different culture-dependent strategies to cover the maximum diversity for each kingdom: broad substrate sampling coupled with low-throughput isolation and diversity analysis for fungi, and reduced substrate sampling coupled with high-throughput isolation and diversity analysis for bacteria. The proportion of cultivable microorganisms was neither as low as the ‘1%’ paradigm long associated with the rhizosphere microflora, nor as high as the 50% sometimes reported for the phyllosphere microflora. It was, thus, intermediate between the values for soil and plants. This finding is consistent with residues being considered to constitute an ecotone, at the interface between soil and phyllosphere. Isolation and metabarcoding provided consistent complementary information: they revealed close community profiles, leading to the identification of several common and specific amplicon sequence variants (ASVs). The power of the culture-independent approach was thus confirmed. By contrast the culture-dependent approach was less weak than anticipated. Firstly, it provided complementary information about microbial diversity, with several ASVs not retrieved by metabarcoding being identified after isolation in the community-based culture collection. Secondly, this approach made it possible to preserve and test different taxa either individually or after the creation of synthetic communities, for deciphering the ecological functions of communities beyond merely descriptive aspects.
