## Supplementary material for "Synergy of culture-dependent molecular identification and whole-community metabarcode sequencing for characterizing the microbiota of arable crop residues": Table S1

### Sheet: 158 bacterial genera
ASV-CBC	Number of isolates	Phylum	Class	Order	Family	Genus	WM	WR	OR	ASV-barcoding	SNPs
ASV1	677	Actinobacteria	Actinobacteria	Micrococcales	Sanguibacteraceae	Sanguibacter	484	183	10	ASV128	0
ASV2	513	Actinobacteria	Actinobacteria	Micrococcales	Microbacteriaceae	Curtobacterium	344	168	1	ASV9	0
ASV5	129	Actinobacteria	Actinobacteria	Micrococcales	Microbacteriaceae	NA	34	95	0	ASV26	3
ASV3	127	Proteobacteria	Gammaproteobacteria	Enterobacteriales	Enterobacteriaceae	Pantoea	24	103	0	ASV27	0
ASV4	114	Actinobacteria	Actinobacteria	Micrococcales	Microbacteriaceae	Clavibacter	84	30	0	ASV26	0
ASV7	93	Actinobacteria	Actinobacteria	Micrococcales	Microbacteriaceae	Plantibacter	44	49	0	ASV26	5
ASV6	78	Actinobacteria	Actinobacteria	Micrococcales	Microbacteriaceae	Leucobacter	65	13	0	ASV752	0
ASV18	66	Proteobacteria	Alphaproteobacteria	Sphingomonadales	Sphingomonadaceae	Sphingomonas	9	57	0	ASV1	0
ASV9	59	Actinobacteria	Actinobacteria	Micrococcales	Microbacteriaceae	Microbacterium	53	5	1	ASV215	6
ASV12	58	Actinobacteria	Actinobacteria	Micrococcales	Microbacteriaceae	Microbacterium	30	18	10	ASV199	3
ASV8	46	Actinobacteria	Actinobacteria	Micrococcales	Microbacteriaceae	Pseudoclavibacter	43	2	1	ASV205	0
ASV19	42	Actinobacteria	Actinobacteria	Micrococcales	Microbacteriaceae	Microbacterium	22	20	0	ASV26	5
ASV10	39	Actinobacteria	Actinobacteria	Micrococcales	Microbacteriaceae	NA	19	14	6	ASV24	0
ASV11	32	Actinobacteria	Actinobacteria	Micrococcales	Microbacteriaceae	Rathayibacter	13	19	0	ASV37	0
ASV15	29	Proteobacteria	Alphaproteobacteria	Rhizobiales	Rhizobiaceae	Neorhizobium	16	8	5	ASV2	0
ASV13	23	Actinobacteria	Actinobacteria	Micrococcales	Microbacteriaceae	Herbiconiux	21	2	0	ASV408	0
ASV16	22	Actinobacteria	Actinobacteria	Micrococcales	Microbacteriaceae	NA	19	3	0	ASV5	0
ASV20	19	Actinobacteria	Actinobacteria	Micrococcales	Microbacteriaceae	Yonghaparkia	11	8	0	ASV306	0
ASV17	18	Proteobacteria	Gammaproteobacteria	Betaproteobacteriales	Burkholderiaceae	Verticia	14	4	0	ASV365	0
ASV26	15	Proteobacteria	Alphaproteobacteria	Rhizobiales	Rhizobiaceae	Allorhizobium-Neorhizobium-Pararhizobium-Rhizobium	7	8	0	ASV30	0
ASV38	13	Actinobacteria	Actinobacteria	Micrococcales	Microbacteriaceae	Microbacterium	6	2	5	ASV408	4
ASV34	13	Firmicutes	Bacilli	Bacillales	Paenibacillaceae	Paenibacillus	0	13	0	ASV702	16
ASV54	13	Firmicutes	Bacilli	Bacillales	Paenibacillaceae	Paenibacillus	0	13	0	ASV702	19
ASV52	12	Actinobacteria	Actinobacteria	Micrococcales	Microbacteriaceae	NA	0	12	0	ASV9	1
ASV58	12	Actinobacteria	Actinobacteria	Micrococcales	Microbacteriaceae	Curtobacterium	12	0	0	ASV9	1
ASV30	12	Bacteroidetes	Bacteroidia	Cytophagales	Spirosomaceae	Dyadobacter	11	1	0	ASV29	0
ASV22	11	Proteobacteria	Alphaproteobacteria	Rhizobiales	Rhizobiaceae	Neorhizobium	8	3	0	ASV3	0
ASV28	11	Proteobacteria	Gammaproteobacteria	Betaproteobacteriales	Burkholderiaceae	NA	8	3	0	ASV97	0
ASV27	11	Proteobacteria	Gammaproteobacteria	Betaproteobacteriales	Burkholderiaceae	Verticia	5	6	0	ASV117	0
ASV46	11	Actinobacteria	Actinobacteria	Micrococcales	Beutenbergiaceae	Salana	11	0	0	ASV233	0
ASV21	8	Proteobacteria	Gammaproteobacteria	Xanthomonadales	Xanthomonadaceae	Stenotrophomonas	3	5	0	ASV57	0
ASV31	8	Actinobacteria	Actinobacteria	Micrococcales	Micrococcaceae	Pseudarthrobacter	8	0	0	ASV312	0
ASV36	7	Bacteroidetes	Bacteroidia	Flavobacteriales	Flavobacteriaceae	Flavobacterium	0	0	7	ASV22	0
ASV25	7	Proteobacteria	Alphaproteobacteria	Sphingomonadales	Sphingomonadaceae	Sphingomonas	5	2	0	ASV48	0
ASV35	7	Bacteroidetes	Bacteroidia	Flavobacteriales	Flavobacteriaceae	Flavobacterium	0	0	7	ASV82	1
ASV33	6	Actinobacteria	Actinobacteria	Micrococcales	Microbacteriaceae	Frigoribacterium	5	1	0	ASV5	1
ASV43	6	Proteobacteria	Gammaproteobacteria	Xanthomonadales	Xanthomonadaceae	Thermomonas	0	0	6	ASV42	0
ASV49	6	Proteobacteria	Alphaproteobacteria	Caulobacterales	Caulobacteraceae	Brevundimonas	0	1	5	ASV83	0
ASV23	6	Actinobacteria	Actinobacteria	Micrococcales	Micrococcaceae	Citricoccus	0	6	0	ASV130	4
ASV55	6	Proteobacteria	Gammaproteobacteria	Xanthomonadales	Xanthomonadaceae	Stenotrophomonas	0	6	0	ASV155	5
ASV56	6	Proteobacteria	Gammaproteobacteria	Xanthomonadales	Xanthomonadaceae	Stenotrophomonas	0	6	0	ASV155	4
ASV53	6	Actinobacteria	Actinobacteria	Corynebacteriales	Nocardiaceae	Rhodococcus	5	1	0	ASV209	0
ASV42	5	Bacteroidetes	Bacteroidia	Sphingobacteriales	Sphingobacteriaceae	Pedobacter	1	4	0	ASV31	0
ASV45	5	Proteobacteria	Alphaproteobacteria	Rhizobiales	Devosiaceae	Devosia	0	0	5	ASV45	0
ASV47	5	Proteobacteria	Alphaproteobacteria	Caulobacterales	Caulobacteraceae	Brevundimonas	0	1	4	ASV60	0
ASV48	5	Proteobacteria	Gammaproteobacteria	Xanthomonadales	Xanthomonadaceae	Pseudoxanthomonas	0	0	5	ASV105	0
ASV29	5	Actinobacteria	Actinobacteria	Micrococcales	Micrococcaceae	Arthrobacter	0	5	0	ASV130	0
ASV39	5	Proteobacteria	Alphaproteobacteria	Rhizobiales	Devosiaceae	Devosia	0	0	5	ASV192	0
ASV63	4	Actinobacteria	Actinobacteria	Micrococcales	Microbacteriaceae	NA	4	0	0	ASV9	1
ASV40	4	Actinobacteria	Actinobacteria	Micrococcales	Microbacteriaceae	Galbitalea	2	0	2	ASV20	0
ASV44	4	Actinobacteria	Actinobacteria	Micrococcales	Microbacteriaceae	NA	4	0	0	ASV108	0
ASV32	4	Proteobacteria	Alphaproteobacteria	Sphingomonadales	Sphingomonadaceae	Sphingomonas	4	0	0	ASV187	0
ASV80	4	Actinobacteria	Actinobacteria	Micrococcales	Microbacteriaceae	Agrococcus	1	3	0	ASV224	3
ASV50	4	Actinobacteria	Actinobacteria	Streptomycetales	Streptomycetaceae	Streptomyces	2	2	0	ASV241	9
ASV94	4	Actinobacteria	Actinobacteria	Micrococcales	Microbacteriaceae	NA	1	3	0	ASV373	0
ASV14	3	Proteobacteria	Alphaproteobacteria	Rhizobiales	Rhizobiaceae	Allorhizobium-Neorhizobium-Pararhizobium-Rhizobium	1	1	1	ASV10	0
ASV37	3	Proteobacteria	Gammaproteobacteria	Enterobacteriales	Enterobacteriaceae	NA	1	2	0	ASV27	1
ASV51	3	Bacteroidetes	Bacteroidia	Cytophagales	Spirosomaceae	Dyadobacter	3	0	0	ASV138	0
ASV61	3	Actinobacteria	Actinobacteria	Micrococcales	Micrococcaceae	Paenarthrobacter	0	3	0	ASV493	3
ASV65	3	Firmicutes	Bacilli	Bacillales	Paenibacillaceae	Paenibacillus	3	0	0	ASV702	19
ASV182	3	Proteobacteria	Gammaproteobacteria	Betaproteobacteriales	Burkholderiaceae	Polaromonas	0	0	3	ASV775	0
ASV60	3	Proteobacteria	Alphaproteobacteria	Sphingomonadales	Sphingomonadaceae	Sphingomonas	3	0	0	ASV788	1
ASV104	2	Bacteroidetes	Bacteroidia	Sphingobacteriales	Sphingobacteriaceae	Pedobacter	1	1	0	ASV4	0
ASV62	2	Bacteroidetes	Bacteroidia	Sphingobacteriales	Sphingobacteriaceae	Pedobacter	0	2	0	ASV7	0
ASV148	2	Bacteroidetes	Bacteroidia	Sphingobacteriales	Sphingobacteriaceae	Pedobacter	0	0	2	ASV17	0
ASV87	2	Actinobacteria	Actinobacteria	Micrococcales	Microbacteriaceae	Clavibacter	0	2	0	ASV26	1
ASV78	2	Proteobacteria	Alphaproteobacteria	Rhizobiales	Beijerinckiaceae	Methylobacterium	2	0	0	ASV32	0
ASV125	2	Bacteroidetes	Bacteroidia	Sphingobacteriales	Sphingobacteriaceae	Pedobacter	0	0	2	ASV52	0
ASV105	2	Actinobacteria	Actinobacteria	Propionibacteriales	Nocardioidaceae	Aeromicrobium	0	0	2	ASV56	0
ASV70	2	Proteobacteria	Alphaproteobacteria	Sphingomonadales	Sphingomonadaceae	Sphingomonas	1	0	1	ASV70	0
ASV73	2	Proteobacteria	Alphaproteobacteria	Rhizobiales	Rhizobiaceae	Allorhizobium-Neorhizobium-Pararhizobium-Rhizobium	2	0	0	ASV124	0
ASV139	2	Actinobacteria	Actinobacteria	Micrococcales	Sanguibacteraceae	Sanguibacter	2	0	0	ASV128	1
ASV191	2	Bacteroidetes	Bacteroidia	Flavobacteriales	Flavobacteriaceae	Flavobacterium	2	0	0	ASV193	0
ASV68	2	Actinobacteria	Actinobacteria	Micrococcales	Microbacteriaceae	NA	2	0	0	ASV224	0
ASV64	2	Bacteroidetes	Bacteroidia	Sphingobacteriales	Sphingobacteriaceae	Pedobacter	0	0	2	ASV226	0
ASV59	2	Actinobacteria	Actinobacteria	Streptomycetales	Streptomycetaceae	Streptomyces	2	0	0	ASV241	0
ASV76	2	Proteobacteria	Alphaproteobacteria	Rhizobiales	Rhizobiaceae	Aminobacter	2	0	0	ASV264	0
ASV170	2	Firmicutes	Bacilli	Bacillales	Staphylococcaceae	Staphylococcus	2	0	0	ASV293	2
ASV91	2	Actinobacteria	Actinobacteria	Micrococcales	Microbacteriaceae	Microbacterium	2	0	0	ASV407	5
ASV97	2	Actinobacteria	Actinobacteria	Micrococcales	Microbacteriaceae	Microbacterium	0	0	2	ASV407	6
ASV110	2	Proteobacteria	Gammaproteobacteria	Betaproteobacteriales	Burkholderiaceae	Xylophilus	1	1	0	ASV465	0
ASV111	2	Firmicutes	Bacilli	Bacillales	Paenibacillaceae	Saccharibacillus	2	0	0	ASV510	26
ASV119	2	Firmicutes	Bacilli	Bacillales	Paenibacillaceae	Paenibacillus	0	2	0	ASV510	16
ASV72	2	Firmicutes	Bacilli	Bacillales	Paenibacillaceae	Paenibacillus	0	2	0	ASV702	18
ASV88	2	Firmicutes	Bacilli	Bacillales	Paenibacillaceae	Saccharibacillus	2	0	0	ASV702	25
ASV142	2	Firmicutes	Bacilli	Bacillales	Paenibacillaceae	Paenibacillus	0	2	0	ASV702	20
ASV127	2	Bacteroidetes	Bacteroidia	Flavobacteriales	Flavobacteriaceae	Flavobacterium	2	0	0	ASV1034	1
ASV89	1	Proteobacteria	Alphaproteobacteria	Rhizobiales	Rhizobiaceae	Neorhizobium	0	1	0	ASV2	1
ASV24	1	Actinobacteria	Actinobacteria	Micrococcales	Microbacteriaceae	Curtobacterium	1	0	0	ASV9	1
ASV172	1	Actinobacteria	Actinobacteria	Micrococcales	Microbacteriaceae	NA	1	0	0	ASV9	1
ASV232	1	Actinobacteria	Actinobacteria	Micrococcales	Microbacteriaceae	Curtobacterium	0	1	0	ASV9	1
ASV192	1	Proteobacteria	Alphaproteobacteria	Sphingomonadales	Sphingomonadaceae	Sphingomonas	1	0	0	ASV15	0
ASV109	1	Proteobacteria	Gammaproteobacteria	Xanthomonadales	Xanthomonadaceae	Stenotrophomonas	0	0	1	ASV16	0
ASV188	1	Proteobacteria	Gammaproteobacteria	Betaproteobacteriales	Burkholderiaceae	NA	0	0	1	ASV25	0
ASV133	1	Actinobacteria	Actinobacteria	Micrococcales	Microbacteriaceae	Plantibacter	0	1	0	ASV26	6
ASV155	1	Actinobacteria	Actinobacteria	Micrococcales	Microbacteriaceae	Microbacterium	1	0	0	ASV26	6
ASV167	1	Actinobacteria	Actinobacteria	Micrococcales	Microbacteriaceae	NA	1	0	0	ASV26	4
ASV85	1	Proteobacteria	Alphaproteobacteria	Rhizobiales	Rhizobiaceae	Allorhizobium-Neorhizobium-Pararhizobium-Rhizobium	1	0	0	ASV63	0
ASV108	1	Proteobacteria	Alphaproteobacteria	Caulobacterales	Caulobacteraceae	Brevundimonas	0	0	1	ASV83	1
ASV74	1	Proteobacteria	Gammaproteobacteria	Pseudomonadales	Pseudomonadaceae	Pseudomonas	0	1	0	ASV85	0
ASV154	1	Proteobacteria	Gammaproteobacteria	Pseudomonadales	Pseudomonadaceae	Pseudomonas	0	1	0	ASV85	1
ASV138	1	Actinobacteria	Actinobacteria	Propionibacteriales	Nocardioidaceae	Aeromicrobium	1	0	0	ASV87	0
ASV96	1	Proteobacteria	Alphaproteobacteria	Sphingomonadales	Sphingomonadaceae	NA	0	0	1	ASV89	0
ASV69	1	Proteobacteria	Gammaproteobacteria	Betaproteobacteriales	Burkholderiaceae	Variovorax	0	1	0	ASV93	4
ASV92	1	Proteobacteria	Gammaproteobacteria	Enterobacteriales	Enterobacteriaceae	Klebsiella	0	1	0	ASV94	0
ASV71	1	Proteobacteria	Gammaproteobacteria	Betaproteobacteriales	Burkholderiaceae	NA	1	0	0	ASV97	1
ASV143	1	Proteobacteria	Gammaproteobacteria	Betaproteobacteriales	Burkholderiaceae	NA	0	1	0	ASV104	0
ASV156	1	Proteobacteria	Alphaproteobacteria	Rhizobiales	Beijerinckiaceae	Bosea	0	0	1	ASV109	0
ASV99	1	Proteobacteria	Alphaproteobacteria	Rhizobiales	Devosiaceae	Devosia	0	0	1	ASV112	0
ASV101	1	Proteobacteria	Gammaproteobacteria	Betaproteobacteriales	Burkholderiaceae	Rhizobacter	0	0	1	ASV118	0
ASV81	1	Proteobacteria	Alphaproteobacteria	Acetobacterales	Acetobacteraceae	Roseomonas	1	0	0	ASV119	0
ASV159	1	Actinobacteria	Actinobacteria	Micrococcales	Sanguibacteraceae	Sanguibacter	0	1	0	ASV128	1
ASV189	1	Actinobacteria	Actinobacteria	Micrococcales	Sanguibacteraceae	Sanguibacter	0	1	0	ASV128	1
ASV126	1	Proteobacteria	Alphaproteobacteria	Rhizobiales	Devosiaceae	Devosia	0	0	1	ASV131	0
ASV123	1	Bacteroidetes	Bacteroidia	Sphingobacteriales	Sphingobacteriaceae	Pedobacter	0	0	1	ASV159	1
ASV243	1	Bacteroidetes	Bacteroidia	Sphingobacteriales	Sphingobacteriaceae	Pedobacter	0	0	1	ASV159	2
ASV120	1	Bacteroidetes	Bacteroidia	Cytophagales	Spirosomaceae	Dyadobacter	0	1	0	ASV173	0
ASV128	1	Proteobacteria	Alphaproteobacteria	Rhizobiales	Beijerinckiaceae	Methylobacterium	1	0	0	ASV180	0
ASV95	1	Actinobacteria	Actinobacteria	Micrococcales	Microbacteriaceae	Microbacterium	0	1	0	ASV199	5
ASV90	1	Bacteroidetes	Bacteroidia	Cytophagales	Spirosomaceae	Dyadobacter	1	0	0	ASV213	0
ASV114	1	Actinobacteria	Actinobacteria	Micrococcales	Microbacteriaceae	Microbacterium	0	0	1	ASV215	7
ASV132	1	Actinobacteria	Actinobacteria	Micrococcales	Microbacteriaceae	Agrococcus	1	0	0	ASV215	7
ASV115	1	Proteobacteria	Gammaproteobacteria	Betaproteobacteriales	Burkholderiaceae	NA	0	0	1	ASV228	0
ASV231	1	Proteobacteria	Gammaproteobacteria	Betaproteobacteriales	Burkholderiaceae	NA	0	0	1	ASV228	1
ASV145	1	Proteobacteria	Alphaproteobacteria	Rhizobiales	Devosiaceae	Devosia	0	0	1	ASV231	0
ASV265	1	Proteobacteria	Alphaproteobacteria	Rhizobiales	Devosiaceae	Devosia	0	0	1	ASV231	1
ASV100	1	Actinobacteria	Actinobacteria	Streptomycetales	Streptomycetaceae	Streptomyces	1	0	0	ASV241	1
ASV130	1	Bacteroidetes	Bacteroidia	Chitinophagales	Chitinophagaceae	Terrimonas	0	0	1	ASV250	0
ASV66	1	Proteobacteria	Alphaproteobacteria	Sphingomonadales	Sphingomonadaceae	Sphingomonas	1	0	0	ASV269	0
ASV98	1	Proteobacteria	Alphaproteobacteria	Sphingomonadales	Sphingomonadaceae	Sphingomonas	0	0	1	ASV280	0
ASV152	1	Proteobacteria	Alphaproteobacteria	Acetobacterales	Acetobacteraceae	Roseomonas	1	0	0	ASV335	0
ASV83	1	Actinobacteria	Actinobacteria	Propionibacteriales	Nocardioidaceae	Nocardioides	1	0	0	ASV340	0
ASV75	1	Actinobacteria	Actinobacteria	Micrococcales	Microbacteriaceae	Microbacterium	0	0	1	ASV407	3
ASV134	1	Actinobacteria	Actinobacteria	Micrococcales	Microbacteriaceae	NA	0	0	1	ASV407	0
ASV122	1	Actinobacteria	Actinobacteria	Micrococcales	Microbacteriaceae	NA	1	0	0	ASV408	5
ASV198	1	Actinobacteria	Actinobacteria	Micrococcales	Microbacteriaceae	NA	1	0	0	ASV408	2
ASV103	1	Bacteroidetes	Bacteroidia	Sphingobacteriales	Sphingobacteriaceae	Mucilaginibacter	0	1	0	ASV413	0
ASV144	1	Proteobacteria	Gammaproteobacteria	Betaproteobacteriales	Burkholderiaceae	Polaromonas	0	0	1	ASV428	0
ASV149	1	Proteobacteria	Gammaproteobacteria	Pseudomonadales	Pseudomonadaceae	Pseudomonas	1	0	0	ASV457	0
ASV221	1	Proteobacteria	Gammaproteobacteria	Pseudomonadales	Pseudomonadaceae	Pseudomonas	1	0	0	ASV457	1
ASV117	1	Proteobacteria	Alphaproteobacteria	Rhodobacterales	Rhodobacteraceae	NA	0	0	1	ASV499	3
ASV157	1	Actinobacteria	Actinobacteria	Propionibacteriales	Nocardioidaceae	Nocardioides	0	0	1	ASV519	0
ASV82	1	Firmicutes	Bacilli	Bacillales	Bacillaceae	Bacillus	1	0	0	ASV564	9
ASV165	1	Firmicutes	Bacilli	Bacillales	Bacillaceae	Bacillus	1	0	0	ASV564	8
ASV252	1	Proteobacteria	Alphaproteobacteria	Rhodobacterales	Rhodobacteraceae	NA	1	0	0	ASV612	9
ASV113	1	Actinobacteria	Actinobacteria	Micrococcales	Microbacteriaceae	Frigoribacterium	0	1	0	ASV643	0
ASV107	1	Actinobacteria	Actinobacteria	Propionibacteriales	Nocardioidaceae	Nocardioides	0	0	1	ASV645	0
ASV79	1	Proteobacteria	Alphaproteobacteria	Sphingomonadales	Sphingomonadaceae	Sphingomonas	0	0	1	ASV664	0
ASV216	1	Firmicutes	Bacilli	Bacillales	Paenibacillaceae	Paenibacillus	0	1	0	ASV702	21
ASV604	1	Firmicutes	Bacilli	Bacillales	Alicyclobacillaceae	Alicyclobacillus	1	0	0	ASV702	0
ASV164	1	Firmicutes	Bacilli	Bacillales	Paenibacillaceae	Paenibacillus	0	1	0	ASV707	16
ASV102	1	Actinobacteria	Actinobacteria	Micrococcales	Microbacteriaceae	Microbacterium	0	1	0	ASV733	4
ASV186	1	Actinobacteria	Actinobacteria	Corynebacteriales	Nocardiaceae	Rhodococcus	1	0	0	ASV766	0
ASV199	1	Patescibacteria	Saccharimonadia	Saccharimonadales	Saccharimonadaceae	NA	1	0	0	ASV798	40
ASV106	1	Firmicutes	Bacilli	Bacillales	Bacillaceae	Bacillus	1	0	0	ASV805	9
ASV348	1	Firmicutes	Bacilli	Bacillales	Bacillaceae	Geobacillus	0	1	0	ASV805	11
ASV146	1	Proteobacteria	Gammaproteobacteria	Pseudomonadales	Moraxellaceae	Enhydrobacter	1	0	0	ASV1028	27
ASV439	1	Proteobacteria	Gammaproteobacteria	Pseudomonadales	Moraxellaceae	Acinetobacter	0	1	0	ASV1028	0
